# Common origin for effector and regulatory follicular and tissue-Adapted CD4+ T cells in Non-Small Cell Lung Cancer

**DOI:** 10.1101/2025.09.17.674622

**Authors:** Jimena Tosello Boari, Wilfrid Richer, Yoann Missolo-Koussou, Elisa Bonnin, Sebastien Lemoine, Marco Antônio Pretti, Rodrigo Nalio Ramos, Jordan Denizeau, Sylvain Baulande, Mylène Bohec, Sonia Lameiras, Philippe Martin, Rafael Mena Osuna, Jeremy Mesple, Wenjie Sun, Marine Lefevre, Agathe Seguin-Givelet, Christine Sedlik, Filipa Ramos, Saumya Kumar, Leïla Perié, Luis Graça, Olivier Lantz, Edith Borcoman, Nicolas Girard, Joshua J Waterfall, Eliane Piaggio

## Abstract

Tumor-invaded lymph nodes (LNs) serve as critical hubs for anti-tumor immunity, yet their role in orchestrating immune responses remains poorly understood. Using integrated single-cell RNA sequencing, T cell receptor sequencing, and chromatin accessibility profiling, we analyzed CD4+ T cells from matched blood, tumor-invaded LNs, and tumors of treatment-naïve non-small cell lung cancer patients. We identified distinct immunological landscapes across these compartments. Compared to blood, tumor-invaded LNs and tumors were enriched for follicular regulatory T cells (Treg-Tfr), conventional T cell subsets with Tfh-like characteristics (Tconv-Tfh and Tconv-CXCL13), and tissue-resident memory Tregs (Treg-Trm). These populations share a BATF-dependent transcriptional program that governs T-cell activation and tissue adaptation, while simultaneously engaging distinct, subset-specific regulatory networks. Integrative TCR-RNA analysis revealed that tumor-reactive, neoantigen-specific T cell clones were enriched within these subsets and demonstrated extensive LN-tumor clonal sharing, indicating active recirculation between compartments. Through clonal coupling analysis and trajectory inference, we uncovered that Treg-Tfr cells function as multipotent progenitors that bifurcate into tissue-resident Treg-Trm or into ex-Tregs adopting a Tfh-like CXCL13+ effector phenotype. Remarkably, follicular CD4+ T subsets from LNs and tumor were transcriptionally and epigenetically similar and localized to analogous germinal center niches. These findings establish tumor-invaded LNs as functional extensions of the tumor microenvironment that generate and maintain tumor-reactive CD4+ lineages. The identification of tissue-resident Treg-Tfr plasticity reveals a critical developmental checkpoint that could be therapeutically targeted to redirect immunosuppressive programs toward anti-tumor effector responses.
