## Supplemental Table 1 for "Common origin for effector and regulatory follicular and tissue-Adapted CD4+ T cells in Non-Small Cell Lung Cancer"

### Sheet: Sheet1
Supplemenraty table 1: Patient's characteristics
Patient	Genre	DDN	Smoking status	histology	pTNM	N (node ) stage	surgery date	tumor size (mm)	ICH	EGFR	ALK	PDL1 (TC:Tumoral cells/IC immune cells)	Analysis
Patient-1	M	1952-05-01	30 pack-years quit since 2004	squamous cell carcinoma	pT4 N1	invaded	2018-01-26	90	P40+	ND	ND	TC 70% Vs 60% IC	ScRNA-seq
Patient-2	M	1945-03-01	50pack-years quit since 03/2018	1 squamous cell carcinoma/ 1 adenocarcinoma	pT3 N1 / pT1a (mi)	invaded	2018-02-12	70	adenocarcinoma: TTF1+	ND	negative	SCC:TC 20% vs IC 5%/ adenocarcinoma TC 0% vs IC 5%	ScRNA-seq
Patient-3	F	1941-02-01	40 pack-years quit since 12/2017	squamous cell carcinoma	pT3 N2	invaded	2018-02-05	60	P40-, TTF1-, neuroendocrine markers-	ND	ND	TC 1% vs IC 1%	ScRNA-seq+ TCR-seq
Patient-4	M	1948-10-01	50 pack-years quit since 2013	squamous cell carcinoma (with a basaloid pattern)	pT2a N1	invaded	2018-04-19	41	pan-cytokeratin+, CK5/6+, P40+, CK7+, chromogranin-, synaptophysin-, CD56-, TTF1-	ND	ND	TC 5% vs IC 10%	ScRNA-seq+ TCR-seq
Patient-5	F	1959-05-01	Never smoke	squamous cell carcinoma	pT4 N0	non-invaded	2018-07-20	80	pan-cytokeratin+, CK5/6+, CK7-, CK20-, TTF1-, p40+, chromogranin A-, synaptophysin-, Gata3-	ND	ND	TC 30% vs IC 30%	ScRNA-seq+ TCR-seq
Patient-6	M	1957-09-01	40 pack-years quit	adenocarcinoma	pT2bN2	invaded	2019-11-05	41	TTF1+	negative	negative	80% TC VS 5% IC	ScATAC-seq
Patient-7	M	1959-12-01	40 pack-years current smoker	squamous cell carcinoma	pT4N0	non-invaded	2019-12-02	75	ND	ND	ND	0% TC Vs 30% IC	ScATAC-seq
Patient-A	F	1952-06-01	20 pack-years current smoker	adenocarcinoma	pT3N2	invaded	2020-11-24	50	TTF-,CK7+,CK20-	ND	negative	TC 5% vs 10% IC	Bulk RNA/TCR-seq
Patient-B	M	1948-02-01	30 pack-years quit since 2000	adenocarcinoma	pT2N0	non-invaded	2020-03-05	50	TTF1+	negative	ND	TC 01% vs 05% IC	Bulk RNA/TCR-seq
Patient-C	M	1947-11-01	100 pack-years quit since 2008	1 squamous cell carcinoma/ 1 adenocarcinoma	pT2bN2	invaded	2021-05-19	48	TTF1+ (adk) ,P40+,	negative	negative	TC 01% vs 40% IC	Bulk RNA/TCR-seq
Patient-D	F	1946-07-01	Former smoker (recent sevrage )	adenocarcinoma	pT4N0	non-invaded	2021-10-25	78	CK20+,CK-,TTF1- et CDX2+	negative	ND	TC 00 % vs 10% IC	Bulk RNA/TCR-seq
Patient-E	M	1956-11-01	40 pack-years quit recently	squamous	pT4N1	non-invaded	2022-03-07	90	CK7-, TTF1-,P40+	ND	ND	TC 50% vs 50 % IC	Bulk RNA/TCR-seq
Patient-FACS1	M	1950-03-01	60 pack-years ,former smoker	adenocarcinoma	pT3N2	invaded	2022-08-24	55	CK7+TTF1+	negative	negative	TC 01% vs 05% IC	FACS
Patient-FACS2	F	1964-06-01	25 pack-years ,quit since 2015	adenocarcinoma	pT2aN2	invaded	2022-10-04	35	CK7+TTF1+	positive	negative	TC 30% vs 40% IC	FACS
Patient-FACS3	M	1956-11-01	20 pack-years quit since 3 month	squamous	pT4N1	non-invaded	2022-03-07	90	CK7-, TTF1-,P40+	ND	ND	TC 50% vs 50 % IC	FACS
Patient-FACS4	F	1945-12-01	Never smoke	adenocarcinoma	pT2aN0	non-invaded	2024-05-22	50	TTF1+	positive	ND	TC 30% vs 10 % IC	FACS
Patient-FACS5	M	1948-01-01	55 pack-years , quit since 1 month	adenocarcinoma	pT3N0	non-invaded	2024-06-05	60	TTF1-	ND	negative	TC 15% vs 05 % IC	FACS
Patient-IHC1	F	1957-09-01	47 pack-years , current	adenocarcinoma	pT1b	N0	2022-09-12	14	TTF1+,CK7+,CK20-,P40-	ND	ND	TC 60% Vs 10% IC	IHC
Patient-IHC2	M	1970-07-01	Never smoke	adenocarcinoma	pT2b	N0	2022-11-09	50	TTF1+,CK7+,CK20-,P40-	negative	negative	TC 01% Vs 03% IC	IHC
Patient-IHC3	M	1954-03-01	47 pack-years , weaned last year	adenocarcinoma	pT3	N1	2022-11-16	52	TTF1+,P40-	positive	ND	TC 20% Vs 00% IC	IHC
Patient-IHC4	M	1945-12-01	30 pack-years , current	adenocarcinoma	pT3	N2	2022-12-14	38	TTF1+	positive	ND	TC 01% Vs 50% IC	IHC
Patient-IHC5	F	1979-01-01	Never smoke	adenocarcinoma	pT2a	N2	2023-01-26	40	TTF1+	positive	ND	TC 05% Vs 05% IC	IHC
										*ND: Non Data
